# Identifying pyrogenic contaminants using transcriptomic profiling of monocyte activation test with machine learning

**DOI:** 10.1101/2025.08.13.670109

**Authors:** Tess AV Afanasyeva, Bruno FM de Albuquerque, Paulien Doodeman, Miranda C Dieker-Meijer, Marijke Molenaar-de Backer, Teunis JP van Dam, Anja ten Brinke

**Author notes:** These authors contributed equally to this work (Teunis JP van Dam, Anja ten Brinke).

## Abstract

The monocyte activation test is an *in vitro* pyrogenicity assessment method that can utilise human peripheral blood mononuclear cells to detect pyrogens in injectable drugs, providing a binary outcome that indicates the presence or absence of a pyrogen. The added ability to distinguish between different types of pyrogens would greatly expand the applicability of the test, for example, by allowing to pinpoint the source of a contaminating pyrogen in pharmaceutical products. Pyrogens activate a unique set of pattern recognition receptors (PRRs), which contribute to inflammation, yielding distinct transcriptomic activation signatures. In this paper, we capture the unique expression signatures of activated monocytes through bulk RNA sequencing and introduce a data preprocessing pipeline that allows the training of a machine-learning model to classify pyrogenic contaminants. Using a dataset of 108 samples stimulated with five classes of PRR agonists, we could differentiate between these classes with more than 97% F1 on test data. We further demonstrate the model’s capacity to generalise on the previously unseen data using different ligands for the same PRRs as well as heat-killed *Escherichia coli* and *Staphylococcus aureus*.
