## Supplementary_Table_2 for "Identifying pyrogenic contaminants using transcriptomic profiling of monocyte activation test with machine learning"

	Ligand	GO	term	class	raw_pvalue	fdr	n_genes	n_study	ratio_in_study	gene_symbols
0	Fla-PA	GO:0070098	chemokine-mediated signaling pathway	biological_process	1.1717713578523304e-06	0.0141549980028561	3	8	0.375	CXCL10, CXCL11, CCL8
1	Fla-PA	GO:0031640	killing of cells of another organism	biological_process	4.585781106042146e-06	0.0276981178804945	3	8	0.375	CXCL10, CXCL11, CCL8
2	Fla-PA	GO:0006935	chemotaxis	biological_process	9.523998723111583e-06	0.0333451651937558	3	8	0.375	CXCL10, CXCL11, CCL8
3	Fla-PA	GO:0061844	antimicrobial humoral immune response mediated by antimicrobial peptide	biological_process	1.16361993132882e-05	0.0333451651937558	3	8	0.375	CXCL10, CXCL11, CCL8
4	Fla-PA	GO:0010818	T cell chemotaxis	biological_process	1.380180678549499e-05	0.0333451651937558	2	8	0.25	CXCL10, CXCL11
0	LPS	GO:0006954	inflammatory response	biological_process	4.858550327308802e-13	5.869128795389031e-09	12	32	0.375	IL1A, ADORA2A, CXCL2, CCL3, IL36G, CCL3L3, CCL4, IL6, TNFAIP6, TNIP3, CCL20, IL36RN
1	LPS	GO:0006955	immune response	biological_process	2.628191623831653e-12	1.5874277407943183e-08	11	32	0.34375	CSF3, IL1A, PRG4, CXCL2, IL36G, TNFSF15, CCL4, ITGB8, CCL20, IL36RN, CSF2
2	LPS	GO:0071222	cellular response to lipopolysaccharide	biological_process	1.8522498939217084e-10	7.458392906191412e-07	8	32	0.25	CSF3, IL1A, IL36G, PTGS2, IL6, TNIP3, IL36RN, CSF2
3	LPS	GO:0019221	cytokine-mediated signaling pathway	biological_process	1.3654405554812862e-09	4.123630477553485e-06	7	32	0.21875	CSF3, IL1A, GREM2, INHBA, F3, IL36G, IL6
4	LPS	GO:0007267	cell-cell signaling	biological_process	1.836917159479615e-09	4.43799185730275e-06	8	32	0.25	ADORA2A, INHBA, CCL3, IL36G, CCL4, GJB2, TNFAIP6, CCL20
5	LPS	GO:0030335	positive regulation of cell migration	biological_process	1.235836460755998e-07	0.0002488150740988	7	32	0.21875	MMP14, F3, CCL3, CCL3L3, CCL4, TNFAIP6, CSF2
6	LPS	GO:0061844	antimicrobial humoral immune response mediated by antimicrobial peptide	biological_process	1.283720842714999e-06	0.0022153353971424	5	32	0.15625	CXCL2, CCL3, CCL3L3, CCL4, CCL20
7	LPS	GO:0010628	positive regulation of gene expression	biological_process	3.45452527320045e-06	0.0052163331625326	7	32	0.21875	IL1A, INHBA, F3, CCL3, ITGB8, IL6, CSF2
8	LPS	GO:0060326	cell chemotaxis	biological_process	8.454680358095378e-06	0.0113480598584213	4	32	0.125	CXCL2, CCL20, CCL3, CCL3L3
9	LPS	GO:0010575	positive regulation of vascular endothelial growth factor production	biological_process	1.482664669211418e-05	0.0179105892040739	3	32	0.09375	IL1A, IL6, PTGS2
10	LPS	GO:2000503	positive regulation of natural killer cell chemotaxis	biological_process	2.3275628541726983e-05	0.0255608720712783	2	32	0.0625	CCL3, CCL4
11	LPS	GO:0008285	negative regulation of cell population proliferation	biological_process	2.598280907873765e-05	0.0261560278059292	6	32	0.1875	IL1A, ADORA2A, INHBA, CCL3L3, PTGS2, IL6
12	LPS	GO:0043615	astrocyte cell migration	biological_process	4.87840436986229e-05	0.0453316344522588	2	32	0.0625	MMP14, CCL3
0	PGN	GO:0006954	inflammatory response	biological_process	1.264953278730504e-22	1.5280635607064488e-18	25	86	0.2906976744186046	ADORA2A, SCUBE1, CSF1, CSF1R, IL36RN, CXCL10, FPR3, CXCL9, TNIP3, CCL3, CCL4, CCL8, TNF, TNFAIP6, CCL20, IL1A, IL1B, CXCL11, CXCL5, CXCL2, CXCL3, IL36G, CCL3L3, IL6, CXCL8
1	PGN	GO:0007267	cell-cell signaling	biological_process	3.0925135661349778e-18	1.8678781939455267e-14	18	86	0.2093023255813953	IL1B, CXCL11, CXCL5, ADORA2A, INHBA, CXCL10, CCL3, IL36G, CCL4, GJB2, CCL8, EDN1, EREG, GPNMB, TNFAIP6, CXCL9, CCL20, MERTK
2	PGN	GO:0071222	cellular response to lipopolysaccharide	biological_process	5.062481491956213e-16	2.038492547427702e-12	15	86	0.1744186046511628	CSF3, IL1A, IL1B, CXCL5, CXCL8, CXCL10, IL36G, CXCL9, PTGS2, IL6, TNF, CSF2, TNIP3, IL36RN, MMP9
3	PGN	GO:0006955	immune response	biological_process	7.213103722203548e-14	2.1783573241054712e-10	17	86	0.1976744186046511	CSF3, SLAMF8, FCGR1A, ADAMDEC1, IL1A, CXCL11, IL1B, CXCL2, CXCL3, IL36G, CCL4, ITGB8, TNF, CXCL9, CCL20, IL36RN, CSF2
4	PGN	GO:0061844	antimicrobial humoral immune response mediated by antimicrobial peptide	biological_process	1.368530573109103e-13	3.3063698646315917e-10	12	86	0.1395348837209302	CXCL11, CXCL5, CXCL2, CXCL3, CXCL10, CCL3, CCL3L3, CCL4, CCL8, CXCL8, CXCL9, CCL20
5	PGN	GO:0006935	chemotaxis	biological_process	5.306215350227486e-11	1.0523618267494321e-07	10	86	0.1162790697674418	CXCL11, CXCL5, CXCL2, CXCL10, CCL3, CCL8, FPR3, CXCL8, CXCL9, CCL20
6	PGN	GO:0030335	positive regulation of cell migration	biological_process	6.098123168250021e-11	1.0523618267494321e-07	13	86	0.1511627906976744	IL1B, F3, CCL3, SPRY2, CCL3L3, CCL4, EDN1, CCL8, GPNMB, TNFAIP6, CSF1, CSF1R, CSF2
7	PGN	GO:0030593	neutrophil chemotaxis	biological_process	2.5910616365707824e-09	3.912503071221881e-06	7	86	0.0813953488372093	IL1B, CXCL5, CXCL3, CXCL10, CCL3, CXCL8, CXCL9
8	PGN	GO:0031640	killing of cells of another organism	biological_process	4.2196648322245005e-09	5.243088197332976e-06	8	86	0.0930232558139534	CXCL11, CXCL2, CXCL3, CXCL10, CCL8, CXCL8, CXCL9, CCL20
9	PGN	GO:0070098	chemokine-mediated signaling pathway	biological_process	4.340304799116702e-09	5.243088197332976e-06	7	86	0.0813953488372093	CXCL11, CXCL10, CCL3, CCL3L3, CCL4, CCL8, CXCL9
10	PGN	GO:0019221	cytokine-mediated signaling pathway	biological_process	5.422951953409537e-09	5.955387236107928e-06	9	86	0.1046511627906976	CSF3, IL1A, IL1B, INHBA, F3, IL36G, IL6, EREG, CSF1R
11	PGN	GO:0008285	negative regulation of cell population proliferation	biological_process	7.488317048445302e-08	7.538239162101603e-05	12	86	0.1395348837209302	IL1A, IL1B, ADORA2A, INHBA, SPRY2, CCL3L3, PTGS2, IL6, EREG, CXCL8, GPNMB, CSF1R
12	PGN	GO:0070374	positive regulation of ERK1 and ERK2 cascade	biological_process	1.0835159847038217e-07	0.000100683639194	9	86	0.1046511627906976	IL1A, IL1B, ADORA2A, INHBA, CCL3, SPRY2, TNF, GPNMB, CSF1R
13	PGN	GO:0045840	positive regulation of mitotic nuclear division	biological_process	1.47441927819296e-07	0.0001272213205755	5	86	0.0581395348837209	IL1A, IL1B, EDN1, TNF, EREG
14	PGN	GO:0007165	signal transduction	biological_process	2.1365414785158667e-07	0.0001626307843768	19	86	0.2209302325581395	SCUBE1, CSF1R, IL36RN, FCGR1A, CXCL10, FPR3, CXCL9, CCL4, CCL8, GPNMB, TNFAIP6, GPRC5A, CCL20, IL1B, CXCL11, CXCL5, CXCL2, CXCL3, CXCL8
15	PGN	GO:0010628	positive regulation of gene expression	biological_process	2.1540501241969962e-07	0.0001626307843768	12	86	0.1395348837209302	IL1A, IL1B, INHBA, F3, CCL3, SPRY2, ITGB8, IL6, TNF, CXCL8, CSF1, CSF2
16	PGN	GO:0031622	positive regulation of fever generation	biological_process	6.967594723281597e-07	0.0004951090838661	3	86	0.0348837209302325	IL1B, TNF, PTGS2
17	PGN	GO:0010744	positive regulation of macrophage derived foam cell differentiation	biological_process	1.2996478619529708e-06	0.0008722081206884	4	86	0.0465116279069767	IL1B, CSF1, TNF, CSF2
18	PGN	GO:0010573	vascular endothelial growth factor production	biological_process	1.389311772627698e-06	0.0008833098007022	3	86	0.0348837209302325	IL1B, TNF, IL6
19	PGN	GO:0048661	positive regulation of smooth muscle cell proliferation	biological_process	2.7537060908926023e-06	0.0016632384788991	5	86	0.0581395348837209	PTGS2, IL6, EDN1, TNF, EREG
20	PGN	GO:0150078	positive regulation of neuroinflammatory response	biological_process	3.866625136133201e-06	0.002224230078309	3	86	0.0348837209302325	IL1B, TNF, IL6
21	PGN	GO:0010575	positive regulation of vascular endothelial growth factor production	biological_process	8.150056497949141e-06	0.004325532427713	4	86	0.0465116279069767	IL1A, IL1B, IL6, PTGS2
22	PGN	GO:0150077	regulation of neuroinflammatory response	biological_process	8.235699158725215e-06	0.004325532427713	3	86	0.0348837209302325	IL6, MMP9, PTGS2
23	PGN	GO:0032308	positive regulation of prostaglandin secretion	biological_process	1.1289925822523908e-05	0.005682595997337	3	86	0.0348837209302325	IL1A, IL1B, EDN1
24	PGN	GO:0030225	macrophage differentiation	biological_process	1.1898268266688976e-05	0.0057492432264641	4	86	0.0465116279069767	CSF1, CSF1R, CSF2, MMP9
25	PGN	GO:2001240	negative regulation of extrinsic apoptotic signaling pathway in absence of ligand	biological_process	1.501694830063734e-05	0.0069771052104499	4	86	0.0465116279069767	IL1A, IL1B, TNF, CSF2
26	PGN	GO:0051897	positive regulation of phosphatidylinositol 3-kinase/protein kinase B signal transduction	biological_process	1.6270896129388815e-05	0.007279719453445	7	86	0.0813953488372093	CSF3, IL1B, CCL3, SPRY2, TNF, CSF1R, MERTK
27	PGN	GO:0001821	histamine secretion	biological_process	1.7201715719363164e-05	0.0074213116389252	2	86	0.0232558139534883	EDN1, CSF2
28	PGN	GO:0045429	positive regulation of nitric oxide biosynthetic process	biological_process	2.7996027111783007e-05	0.0116617933624254	4	86	0.0465116279069767	IL1B, EDN1, TNF, PTGS2
29	PGN	GO:0010818	T cell chemotaxis	biological_process	3.075901128641424e-05	0.0119246577538017	3	86	0.0348837209302325	CXCL10, CCL3, CXCL11
30	PGN	GO:0045910	negative regulation of DNA recombination	biological_process	3.075901128641424e-05	0.0119246577538017	3	86	0.0348837209302325	H1-10, H1-0, H1-2
31	PGN	GO:0008284	positive regulation of cell population proliferation	biological_process	3.1588497361064256e-05	0.0119246577538017	10	86	0.1162790697674418	CSF3, IL1B, CXCL5, CXCL10, IL6, EDN1, EREG, CSF1, CSF1R, CSF2
32	PGN	GO:0048143	astrocyte activation	biological_process	4.5692835021389445e-05	0.0167263468805571	3	86	0.0348837209302325	IL1B, TNF, ADORA2A
34	PGN	GO:0001660	fever generation	biological_process	5.1464949795218814e-05	0.0172693498201734	2	86	0.0232558139534883	IL1A, IL1B
35	PGN	GO:0042488	positive regulation of odontogenesis of dentin-containing tooth	biological_process	5.1464949795218814e-05	0.0172693498201734	2	86	0.0232558139534883	CSF1, NGFR
33	PGN	GO:0060559	positive regulation of calcidiol 1-monooxygenase activity	biological_process	5.1464949795218814e-05	0.0172693498201734	2	86	0.0232558139534883	IL1B, TNF
36	PGN	GO:0030224	monocyte differentiation	biological_process	5.466618739443328e-05	0.0173780932559145	3	86	0.0348837209302325	CSF1, CSF1R, CSF2
37	PGN	GO:0030261	chromosome condensation	biological_process	5.466618739443328e-05	0.0173780932559145	3	86	0.0348837209302325	H1-10, H1-0, H1-2
38	PGN	GO:0032755	positive regulation of interleukin-6 production	biological_process	5.9054012452297474e-05	0.0182916018057372	5	86	0.0581395348837209	IL1A, IL1B, IL6, TNF, EREG
39	PGN	GO:0048245	eosinophil chemotaxis	biological_process	7.591244893542149e-05	0.0223663995887778	3	86	0.0348837209302325	CCL8, CCL3, CCL4
40	PGN	GO:0060252	positive regulation of glial cell proliferation	biological_process	7.591244893542149e-05	0.0223663995887778	3	86	0.0348837209302325	IL1B, TNF, IL6
41	PGN	GO:0001550	ovarian cumulus expansion	biological_process	0.0001026503516807	0.0288375871698367	2	86	0.0232558139534883	TNFAIP6, EREG
42	PGN	GO:0010641	positive regulation of platelet-derived growth factor receptor signaling pathway	biological_process	0.0001026503516807	0.0288375871698367	2	86	0.0232558139534883	F3, IL1B
43	PGN	GO:0019722	calcium-mediated signaling	biological_process	0.0001107203808598	0.0303977772906162	5	86	0.0581395348837209	CCL3, EDN1, TNF, CXCL8, CCL20
44	PGN	GO:0050768	negative regulation of neurogenesis	biological_process	0.0001331620055432	0.035746600599155	3	86	0.0348837209302325	IL1B, TNF, IL6
45	PGN	GO:0032757	positive regulation of interleukin-8 production	biological_process	0.0001574239547468	0.0413408994204838	4	86	0.0465116279069767	F3, IL1B, TNF, IL6
46	PGN	GO:0010193	response to ozone	biological_process	0.0001706194131529	0.0429392189768294	2	86	0.0232558139534883	IL1A, EDN1
47	PGN	GO:2000503	positive regulation of natural killer cell chemotaxis	biological_process	0.0001706194131529	0.0429392189768294	2	86	0.0232558139534883	CCL3, CCL4
0	R848	GO:0051607	defense response to virus	biological_process	2.0951425636707674e-38	2.530932216914287e-34	50	391	0.1278772378516624	IFNG, ZBP1, IFIH1, ACOD1, IL12B, HERC5, RSAD2, RIGI, ISG15, SHFL, IFITM3, BST2, PRF1, DDX60, NT5C3A, TLR3, OASL, CD40, IFITM1, OAS1, OAS2, OAS3, IFIT5, IRF7, PARP9, SAMHD1, DTX3L, TLR7, BCL2L1, IFI44L, ISG20, UNC93B1, TLR9, MOV10, IFI16, IFI6, TRIM22, IFIT2, RTP4, IFIT1, IFIT3, PLSCR1, EIF2AK2, IL6, TRIM5, STAT2, PMAIP1, MX1, MX2, APOBEC3A
1	R848	GO:0009615	response to virus	biological_process	5.106211195919886e-28	3.084151562335611e-24	31	391	0.0792838874680307	IFNG, IFIH1, NMI, RSAD2, DHX58, RIGI, ISG15, IFITM3, BST2, DDX60, ACTA2, OASL, IFI44, IFITM1, OAS1, OAS2, OAS3, CCL4, IRF7, CCL8, TNF, BATF3, ISG20, IFIT2, TRIM22, IFIT1, EIF2AK2, IFIT3, ITGB8, MX1, MX2
2	R848	GO:0006955	immune response	biological_process	2.007981029172769e-25	8.085470277469017e-22	46	391	0.1176470588235294	SLAMF8, IL10, CXCR5, LIF, IL18, FCRL3, ICOS, CSF2, IL36RN, CSF3, FCGR1A, SEMA7A, TNFSF10, IFITM3, IL1R2, PECAM1, IFI44, CD274, CD79B, CCL4, LTA, SAMHD1, IFI44L, TNF, C5AR1, CMKLR1, FCRL4, CCL20, SLAMF7, IL1A, CCL24, IL1B, FAS, CR2, CXCL11, IL1RN, IL2RA, CXCL2, IFI6, TRIM22, LY75, IL36G, RGS1, PRG4, ITGB8, IL19
3	R848	GO:0045071	negative regulation of viral genome replication	biological_process	1.441764367325401e-23	4.3541283893227105e-20	20	391	0.0511508951406649	IFIH1, RSAD2, ISG15, SHFL, IFITM3, BST2, OASL, IFITM1, OAS1, OAS2, OAS3, IFIT5, TNF, ISG20, IFI16, IFIT1, EIF2AK2, PLSCR1, MX1, APOBEC3A
4	R848	GO:0045087	innate immune response	biological_process	2.1428287682258097e-21	5.177074304033556e-18	49	391	0.1253196930946291	IFIH1, TRAF4, HERC5, NMI, RSAD2, SAMD9, NEURL3, CSF1R, IL36RN, UBE2L6, TMEM45B, FCGR1A, CD14, RIGI, ISG15, SHFL, BST2, PTX3, DDX60, CLEC5A, TLR3, LAG3, IFIT5, TRIM21, IRF7, SAMHD1, DTX3L, TLR7, ISG20, PARP9, UNC93B1, TLR9, APOBEC3A, PPARG, APOL1, PARP14, IFI16, IFI35, TRIM14, IFI6, TRIM22, IL36G, TRIM5, NLRC4, NLRP3, MX1, MX2, PML, MCOLN2
5	R848	GO:0006954	inflammatory response	biological_process	2.472017647887399e-18	4.9769955310799634e-15	41	391	0.1048593350383631	TBXA2R, HDAC9, ACOD1, IL18, CSF1R, IL36RN, CD14, SEMA7A, PLGRKT, PTX3, FPR3, TNIP3, CD40, C5AR2, CCL3, CCL4, CCL8, TLR7, TNF, SIGLEC1, C5AR1, CMKLR1, TNFAIP6, CCL20, IL1A, CCL24, IL1B, LY75, IFI16, CXCL11, IL1RN, IL2RA, CXCL2, TRIM14, IL36G, CCL3L3, IL6, NLRC4, NLRP3, CXCL8, LGALS9
6	R848	GO:0071222	cellular response to lipopolysaccharide	biological_process	3.0829020456298633e-16	5.320208101601249e-13	26	391	0.0664961636828644	EPHB2, IL10, TBXA2R, ACOD1, IL12B, IL18, CSF2, IL36RN, CSF3, CD14, TNIP3, CD40, SERPINE1, CD274, CMPK2, NFKBIZ, TNF, TLR9, IL1A, IL1B, IL36G, PTGS2, IL6, STAP1, NLRP3, CXCL8
7	R848	GO:1901224	positive regulation of non-canonical NF-kappaB signal transduction	biological_process	5.745344759526919e-14	7.711529410565018e-11	16	391	0.0409207161125319	IL1B, IFI35, IL12B, EIF2AK2, LGALS9, NLRP12, EDN1, PTP4A3, TLR7, TNF, NMI, IL18, NLRP3, TLR3, GREM1, TLR9
8	R848	GO:0140374	antiviral innate immune response	biological_process	5.745344759526919e-14	7.711529410565018e-11	16	391	0.0409207161125319	RIGI, ZBP1, IFIH1, IFIT2, OAS1, OAS2, OAS3, USP18, IFIT1, IFIT3, EIF2AK2, TRIM21, TNF, MX1, DHX58, OASL
9	R848	GO:0050729	positive regulation of inflammatory response	biological_process	6.064345584695027e-13	7.32572946631159e-10	18	391	0.0460358056265984	TLR3, CCL24, IFNG, IL1B, ZBP1, IFI35, IL12B, CCL3, NFKBIZ, NLRP12, TLR7, TNF, NLRC4, NMI, IL18, NLRP3, TLR9, SERPINE1
10	R848	GO:0010628	positive regulation of gene expression	biological_process	1.0460357462153895e-11	1.1487374376619916e-08	33	391	0.0843989769820971	EPHB2, MYC, IFNG, LIF, ALDH1A2, NOG, GDF7, RARG, CSF2, RIGI, INHBA, YAP1, LRRC32, TLR3, ACTA2, MITF, LAMP3, CCL3, TNF, TLR9, PPARG, SOX8, IL1A, IL1B, ENG, F3, LGALS9, PLSCR1, ITGB8, IL6, STAP1, CXCL8, TFRC
11	R848	GO:0019221	cytokine-mediated signaling pathway	biological_process	1.2375204851085467e-11	1.2457706216759373e-08	19	391	0.0485933503836317	CISH, SOCS2, GREM2, IL12RB2, IL31RA, IL18, CSF1R, CSF3, EBI3, IL17REL, INHBA, IL1R2, SOCS1, NFKBIZ, IL1A, IL1B, F3, IL36G, IL6
12	R848	GO:0032760	positive regulation of tumor necrosis factor production	biological_process	1.3470959585545516e-11	1.2517630137953064e-08	17	391	0.0434782608695652	EPHB2, FCGR1A, CD14, TLR3, RIGI, IFNG, IL1A, IFIH1, IL12B, OAS1, OAS2, CCL3, OAS3, IL6, TLR9, LRRK2, LGALS9
13	R848	GO:0007259	cell surface receptor signaling pathway via JAK-STAT	biological_process	4.823676093961138e-10	4.1621433725036097e-07	12	391	0.0306905370843989	IFNG, SOCS2, IL12B, SOCS1, IL6, IL15RA, IL31RA, STAT2, TNF, NMI, CSF2, CD40
14	R848	GO:0032729	positive regulation of type II interferon production	biological_process	2.4380612252964038e-09	1.963451973438704e-06	13	391	0.0332480818414322	CD14, IL1B, ISG15, EBI3, IL12B, IL12RB2, LGALS9, LTA, TNF, TLR7, IL18, TLR3, TLR9
15	R848	GO:0032728	positive regulation of interferon-beta production	biological_process	3.5665667855622686e-09	2.6927579230995126e-06	10	391	0.0255754475703324	TLR3, RIGI, ISG15, IFIH1, OAS1, OAS2, OAS3, IRF7, TLR7, TLR9
16	R848	GO:0032755	positive regulation of interleukin-6 production	biological_process	5.449961863444998e-09	3.872678782965622e-06	14	391	0.0358056265984654	IL1A, IL1B, RIGI, IFNG, SCIMP, IFIH1, LGALS9, RAB7B, IL6, TLR7, TNF, UNC93B1, TLR3, TLR9
17	R848	GO:0035455	response to interferon-alpha	biological_process	8.82525631648627e-09	5.61100506858706e-06	6	391	0.0153452685421994	LAMP3, IFITM1, IFITM3, EIF2AK2, BST2, MX2
18	R848	GO:0035456	response to interferon-beta	biological_process	8.82525631648627e-09	5.61100506858706e-06	6	391	0.0153452685421994	IFITM1, SHFL, IFITM3, BST2, PLSCR1, XAF1
19	R848	GO:0032722	positive regulation of chemokine production	biological_process	9.485783588220545e-09	5.729413287285208e-06	10	391	0.0255754475703324	IFNG, HMOX1, EIF2AK2, IL6, TNF, TLR7, IL18, TLR3, CSF1R, TLR9
20	R848	GO:0007267	cell-cell signaling	biological_process	1.9124487994777396e-08	1.1001134046519568e-05	20	391	0.0511508951406649	FZD1, GJB2, IL18, TNFSF10, INHBA, CCL3, CCL4, LTA, CCL8, GPNMB, TNFAIP6, GREM1, CCL20, MERTK, CCL24, SSTR3, IL1B, CXCL11, IL36G, EDN1
21	R848	GO:0007166	cell surface receptor signaling pathway	biological_process	2.1716423174443017e-08	1.19242905430578e-05	21	391	0.0537084398976982	IFNG, IL12RB2, TRAF4, FCRL3, FCGR1A, CD14, P2RY1, TNFSF10, INHBA, IL1R2, CD101, PECAM1, LAG3, CD274, IFITM1, LTA, FCRL4, MERTK, LY6E, IL2RA, EDN1
22	R848	GO:0060337	type I interferon-mediated signaling pathway	biological_process	2.283903756744694e-08	1.199545973107648e-05	10	391	0.0255754475703324	CR2, IFIH1, IFITM1, IFITM3, OAS1, OAS2, OAS3, IRF7, STAT2, OASL
23	R848	GO:0032757	positive regulation of interleukin-8 production	biological_process	3.5505243444517055e-08	1.7870972533740247e-05	11	391	0.0281329923273657	TLR3, CD14, RIGI, IL1B, F3, IL6, TLR7, TNF, TLR9, LGALS9, SERPINE1
24	R848	GO:0045766	positive regulation of angiogenesis	biological_process	7.905735716504629e-08	3.820051498215036e-05	15	391	0.0383631713554987	IL1A, CCL24, IL1B, TBXA2R, HMOX1, ENG, F3, CXCL8, ITGB8, FLT1, CD40, C5AR1, GREM1, TLR3, SERPINE1
25	R848	GO:0006915	apoptotic process	biological_process	8.584860793715801e-08	3.9886583995418034e-05	31	391	0.0792838874680307	IFNG, ZBP1, BCL2L14, TRAF1, TRAF4, TNFRSF9, RARG, KREMEN1, CD14, DRAM1, TNFSF10, PIM1, PRF1, GZMB, BUB1, TNFRSF18, LTA, XAF1, ZNF385A, IL1A, IL1B, FAS, IL2RA, IFI6, PLSCR1, NLRC4, NLRP3, PMAIP1, MX1, PML, IL19
26	R848	GO:0070106	interleukin-27-mediated signaling pathway	biological_process	1.2785841701274664e-07	5.720480287088812e-05	5	391	0.0127877237851662	OAS1, OAS2, OAS3, MX1, OASL
27	R848	GO:0007165	signal transduction	biological_process	1.4945199210670524e-07	6.447785945174997e-05	49	391	0.1253196930946291	ICOSLG, NLRP12, MACC1, CSF1R, IL36RN, KREMEN1, FCGR1A, TNFSF10, CD300C, CLEC5A, TP53BP2, FPR3, CD38, PECAM1, TLR3, DUSP5, CD274, HSH2D, CD79B, CCL4, TNFRSF18, LGALS3BP, LTA, CCL8, C5AR1, GPNMB, OLFM2, TNFAIP6, BCAR3, CCL20, SOX8, GPRC5A, PPARG, CCL24, IL1B, FAS, CXCL11, IL1RN, SIT1, CXCL2, TRIP10, RGS1, NLRP3, RASAL1, CHRNB2, MX1, CXCL8, GREM1, IL19
28	R848	GO:0042531	positive regulation of tyrosine phosphorylation of STAT protein	biological_process	2.192802747192284e-07	9.134157650373374e-05	7	391	0.0179028132992327	PARP14, IFNG, TNFRSF18, PARP9, IL31RA, IL18, CSF1R
29	R848	GO:0006935	chemotaxis	biological_process	3.175881637103664e-07	0.000127882167254	13	391	0.0332480818414322	CCL24, C5AR2, CXCL11, PLGRKT, CXCL2, CXCL8, CCL3, CCL8, FPR3, C5AR1, CCL20, LGALS9, CMKLR1
30	R848	GO:0034341	response to type II interferon	biological_process	4.033345806807472e-07	0.0001571703785362	7	391	0.0179028132992327	IFITM1, SHFL, IFITM3, BST2, TRIM21, NUB1, CD40
31	R848	GO:0042113	B cell activation	biological_process	4.635297168066174e-07	0.0001749824680944	8	391	0.0204603580562659	EPHB2, CXCR5, CR2, HDAC9, BST2, ICOSLG, CHRNB2, CD40
32	R848	GO:0030335	positive regulation of cell migration	biological_process	6.516031230191498e-07	0.0002385262341233	19	391	0.0485933503836317	EPHB2, SYNPO2, FLT1, CSF1R, CSF2, SEMA7A, PECAM1, CD274, CCL3, CCL4, CCL8, GPNMB, TNFAIP6, CCL24, IL1B, MMP14, F3, CCL3L3, EDN1
33	R848	GO:0051092	positive regulation of NF-kappaB transcription factor activity	biological_process	8.106836285743164e-07	0.0002880311245052	12	391	0.0306905370843989	IL1B, TRIM14, TRIM22, EIF2AK2, RAB7B, TRAF1, TRIM5, NLRC4, TNF, IL18, NLRP3, LGALS9
34	R848	GO:0071346	cellular response to type II interferon	biological_process	1.0112112194719997e-06	0.0003490123294634	10	391	0.0255754475703324	GBP4, ACOD1, IL12B, CCL3, PIM1, RAB7B, EDN1, TNF, TLR3, LGALS9
35	R848	GO:0043123	positive regulation of canonical NF-kappaB signal transduction	biological_process	1.0476712750542783e-06	0.0003515519167404	17	391	0.0434782608695652	TLR3, IL1A, IL1B, HMOX1, TNFSF10, TRIM22, IFIT5, BST2, LGALS9, LTA, EDN1, TRIM5, TLR7, TNF, TLR9, TFRC, CD40
36	R848	GO:0043065	positive regulation of apoptotic process	biological_process	1.1281953611293623e-06	0.0003683405395254	20	391	0.0511508951406649	ZBP1, TGM2, ALDH1A2, RARG, TNFSF10, TLR3, PIP5KL1, APBB2, TNF, BCL2A1, BCL2L1, FAS, PLEKHN1, CTSD, IFIT2, MNDA, PTGS2, IL6, NLRC4, PMAIP1
37	R848	GO:0032735	positive regulation of interleukin-12 production	biological_process	1.5209789336043784e-06	0.0004835111978405	8	391	0.0204603580562659	IFNG, SCIMP, IL12B, LGALS9, UNC93B1, TLR3, TLR9, CD40
38	R848	GO:0008285	negative regulation of cell population proliferation	biological_process	1.6983770920862252e-06	0.000526061417241	23	391	0.0588235294117647	IL10, LIF, TNFRSF9, ALDH1A2, NMI, CSF1R, RARG, CD9, INHBA, IFITM1, GPNMB, IL1A, SSTR3, IL1B, IFI35, EIF2AK2, IFIT3, CCL3L3, PTGS2, IL6, CXCL8, ZNF503, PML
39	R848	GO:0032731	positive regulation of interleukin-1 beta production	biological_process	1.8230390915443444e-06	0.0005505578056463	9	391	0.0230179028132992	IFNG, IFI16, CCL3, NLRP12, IL6, NLRC4, TNF, NLRP3, LGALS9
40	R848	GO:0030890	positive regulation of B cell proliferation	biological_process	2.567916558403007e-06	0.0007565959030611	8	391	0.0204603580562659	EPHB2, TNFRSF13C, CHRNB2, CD38, FCRL3, TLR9, TFRC, CD40
41	R848	GO:0071639	positive regulation of monocyte chemotactic protein-1 production	biological_process	2.716646706368142e-06	0.0007798716189384	5	391	0.0127877237851662	IL1B, OAS1, OAS3, LGALS9, MCOLN2
42	R848	GO:0001819	positive regulation of cytokine production	biological_process	2.776033080658268e-06	0.0007798716189384	9	391	0.0230179028132992	IL1A, CD14, IFNG, IL10, IFI16, BATF, EIF2AK2, CLEC5A, TNF
43	R848	GO:0098586	cellular response to virus	biological_process	3.0445209336408328e-06	0.0008358593835995	10	391	0.0255754475703324	IFNG, IFIH1, IFI6, OAS1, IL6, EXT1, TLR7, NLRP3, TLR3, LGALS9
44	R848	GO:0060339	negative regulation of type I interferon-mediated signaling pathway	biological_process	3.441472417978984e-06	0.0009238441513152	6	391	0.0153452685421994	ISG15, OAS1, USP18, OAS3, SAMHD1, STAT2
47	R848	GO:0034138	toll-like receptor 3 signaling pathway	biological_process	4.1601599997527775e-06	0.0010469735999377	5	391	0.0127877237851662	SCIMP, OAS1, TNF, UNC93B1, TLR3
45	R848	GO:0032725	positive regulation of granulocyte macrophage colony-stimulating factor production	biological_process	4.1601599997527775e-06	0.0010469735999377	5	391	0.0127877237851662	IL1B, RIGI, IL12B, IL18, TLR9
46	R848	GO:0002430	complement receptor mediated signaling pathway	biological_process	4.1601599997527775e-06	0.0010469735999377	5	391	0.0127877237851662	C5AR2, CR2, FPR3, C5AR1, CMKLR1
48	R848	GO:0090594	inflammatory response to wounding	biological_process	4.263599494829331e-06	0.0010511077938273	4	391	0.0102301790281329	IL6, TLR3, TNF, NFKBIZ
49	R848	GO:0032727	positive regulation of interferon-alpha production	biological_process	5.846881830144514e-06	0.0014126066501629	6	391	0.0153452685421994	RIGI, IFIH1, IRF7, TLR7, TLR3, TLR9
50	R848	GO:0097191	extrinsic apoptotic signaling pathway	biological_process	6.554316686433767e-06	0.0015434594223032	8	391	0.0204603580562659	IFNG, FAS, INHBA, CD70, YAP1, TNF, TLR3, PML
51	R848	GO:0060559	positive regulation of calcidiol 1-monooxygenase activity	biological_process	6.771800445535664e-06	0.0015434594223032	3	391	0.0076726342710997	IL1B, IFNG, TNF
52	R848	GO:1902216	positive regulation of interleukin-4-mediated signaling pathway	biological_process	6.771800445535664e-06	0.0015434594223032	3	391	0.0076726342710997	PARP14, CD300LF, CD40
53	R848	GO:0150078	positive regulation of neuroinflammatory response	biological_process	8.39934057264591e-06	0.0018789635947696	4	391	0.0102301790281329	IL1B, TNF, IL6, IL18
54	R848	GO:0032733	positive regulation of interleukin-10 production	biological_process	1.078857739489884e-05	0.002369563907825	7	391	0.0179028132992327	ISG15, CD274, IL12B, IRF4, IL6, TLR9, LGALS9
55	R848	GO:0035458	cellular response to interferon-beta	biological_process	1.185350045518152e-05	0.0025121102719051	6	391	0.0153452685421994	IFI16, ACOD1, OAS1, PNPT1, MNDA, TLR3
56	R848	GO:0042832	defense response to protozoan	biological_process	1.185350045518152e-05	0.0025121102719051	6	391	0.0153452685421994	GBP4, IL10, IL12B, BATF, IRF4, CD40
57	R848	GO:0070098	chemokine-mediated signaling pathway	biological_process	1.305112518832512e-05	0.0027182343495684	8	391	0.0204603580562659	CCL24, CXCR5, CXCL11, CCL3, CCL3L3, CCL4, CCL8, CMKLR1
59	R848	GO:0030224	monocyte differentiation	biological_process	1.67232271418163e-05	0.0033669430645523	5	391	0.0127877237851662	IFI16, IL31RA, PPARG, CSF1R, CSF2
58	R848	GO:0071260	cellular response to mechanical stimulus	biological_process	1.6655697093816152e-05	0.0033669430645523	9	391	0.0230179028132992	IL1B, FAS, ENG, PTGS2, KCNJ2, TLR7, PECAM1, TLR3, CD40
62	R848	GO:0045824	negative regulation of innate immune response	biological_process	2.207841971054556e-05	0.0042334493667204	6	391	0.0153452685421994	IFI16, ACOD1, PIM1, TRIM21, NMI, DHX58
60	R848	GO:0042100	B cell proliferation	biological_process	2.207841971054556e-05	0.0042334493667204	6	391	0.0153452685421994	IL10, CR2, CD70, NFKBIZ, CD38, CD40
61	R848	GO:0010575	positive regulation of vascular endothelial growth factor production	biological_process	2.207841971054556e-05	0.0042334493667204	6	391	0.0153452685421994	IL1A, IL1B, PTGS2, IL6, SULF2, C5AR1
63	R848	GO:0043410	positive regulation of MAPK cascade	biological_process	2.2657450883747104e-05	0.0042765938543072	14	391	0.0358056265984654	IL1B, LIF, EIF2AK2, FLT1, AVPI1, TRIM5, TNF, IL6, EDN1, PECAM1, FCRL3, TLR9, BCAR3, CD40
64	R848	GO:2000273	positive regulation of signaling receptor activity	biological_process	2.4448713039089684e-05	0.0045436992848031	4	391	0.0102301790281329	GREM1, IL10, IL19, EDN1
65	R848	GO:0042742	defense response to bacterium	biological_process	2.632910766785324e-05	0.0046817353398315	12	391	0.0306905370843989	TLR3, FCGR1A, SLAMF8, IL10, ISG15, RNF213, OAS2, OAS1, OAS3, NLRC4, TLR9, CCL20
66	R848	GO:0039530	MDA-5 signaling pathway	biological_process	2.670478495123816e-05	0.0046817353398315	3	391	0.0076726342710997	IRF7, OAS3, IFIH1
67	R848	GO:0009597	detection of virus	biological_process	2.670478495123816e-05	0.0046817353398315	3	391	0.0076726342710997	TLR3, RIGI, IFIH1
68	R848	GO:0001818	negative regulation of cytokine production	biological_process	2.6741700202680343e-05	0.0046817353398315	6	391	0.0153452685421994	IL10, HDAC9, NLRP12, LRRC32, GPNMB, MERTK
69	R848	GO:0002230	positive regulation of defense response to virus by host	biological_process	3.2165172755838065e-05	0.0055507898127217	6	391	0.0153452685421994	RIGI, IL12B, TRIM22, PARP9, DTX3L, PML
70	R848	GO:0045944	positive regulation of transcription by RNA polymerase II	biological_process	3.750822785348338e-05	0.0063494466597161	43	391	0.1099744245524296	MYC, IFNG, IL10, LIF, HHEX, MACC1, IL18, NOG, RARG, CSF3, RIGI, P2RY1, INHBA, BATF, YAP1, KLF5, TLR3, EHF, CD40, MITF, HELZ2, APBB2, NCOA7, NFKBIZ, IRF4, IRF7, TLR7, TNF, GREM1, TLR9, SOX8, PPARG, DBP, IL1A, IL1B, IFI16, ENG, PLSCR1, IL6, EDN1, NLRP3, STAT2, NOTCH3
71	R848	GO:0032308	positive regulation of prostaglandin secretion	biological_process	3.784438406453305e-05	0.0063494466597161	4	391	0.0102301790281329	IL1A, PLA2G4A, EDN1, IL1B
72	R848	GO:0030225	macrophage differentiation	biological_process	3.843755687815053e-05	0.0063606258505213	6	391	0.0153452685421994	IFNG, LIF, SOCS1, IL31RA, CSF1R, CSF2
73	R848	GO:0006952	defense response	biological_process	5.273946629604041e-05	0.0086093615250833	8	391	0.0204603580562659	INHBA, ACOD1, ICOSLG, IL31RA, STAT2, NLRP3, MX1, MX2
74	R848	GO:2001240	negative regulation of extrinsic apoptotic signaling pathway in absence of ligand	biological_process	5.391529922452244e-05	0.0086839575284297	6	391	0.0153452685421994	IL1A, IL1B, IFI6, TNF, BCL2L1, CSF2
76	R848	GO:0010629	negative regulation of gene expression	biological_process	6.126748081383985e-05	0.0096118333536517	15	391	0.0383631713554987	PARP14, IFNG, ENG, PARP10, CCL3, YAP1, ITGB8, PARP9, EDN1, TNF, CXCL8, NOG, ZNF503, PPARG, LGALS9
75	R848	GO:0048661	positive regulation of smooth muscle cell proliferation	biological_process	6.084005407010043e-05	0.0096118333536517	7	391	0.0179028132992327	PTGS2, IL6, EDN1, TNF, NOTCH3, IL18, HMOX1
77	R848	GO:0034154	toll-like receptor 7 signaling pathway	biological_process	6.582028110948584e-05	0.0100646708329441	3	391	0.0076726342710997	TLR7, SCIMP, UNC93B1
78	R848	GO:0031622	positive regulation of fever generation	biological_process	6.582028110948584e-05	0.0100646708329441	3	391	0.0076726342710997	IL1B, TNF, PTGS2
79	R848	GO:0046597	host-mediated suppression of symbiont invasion	biological_process	7.55355685864921e-05	0.0114058708565603	5	391	0.0127877237851662	IFITM1, IFITM3, PTX3, TRIM5, LY6E
80	R848	GO:0070374	positive regulation of ERK1 and ERK2 cascade	biological_process	8.075631363499711e-05	0.0120436576384045	13	391	0.0332480818414322	IL1A, IL1B, SEMA7A, P2RY1, SCIMP, INHBA, CCL3, TNF, C5AR1, GPNMB, ACTA2, CSF1R, LGALS9
81	R848	GO:0051091	positive regulation of DNA-binding transcription factor activity	biological_process	0.0001047643561585	0.015433578321892	8	391	0.0204603580562659	FZD1, IL10, TRIM14, TRIM22, TRIM21, IL6, TRIM5, EDN1
82	R848	GO:0002281	macrophage activation involved in immune response	biological_process	0.0001097231308423	0.0159693424165708	4	391	0.0102301790281329	IFNG, TNF, IFI35, NMI
83	R848	GO:0043066	negative regulation of apoptotic process	biological_process	0.0001230643113878	0.017697820018636	22	391	0.0562659846547314	MYC, IL10, SOCS2, IL31RA, CSF1R, PIM1, CLEC5A, CD38, MITF, SERPINB2, APBB2, TNFRSF18, BCL2A1, BCL2L1, GREM1, SOX8, FAS, IFI6, EIF2AK2, IFIT3, IL6, TFRC
84	R848	GO:0010573	vascular endothelial growth factor production	biological_process	0.0001297854730318	0.0180207875198261	3	391	0.0076726342710997	IL1B, TNF, IL6
85	R848	GO:0032020	ISG15-protein conjugation	biological_process	0.0001297854730318	0.0180207875198261	3	391	0.0076726342710997	ISG15, UBE2L6, HERC5
86	R848	GO:0009750	response to fructose	biological_process	0.0001297854730318	0.0180207875198261	3	391	0.0076726342710997	TNF, SLC2A5, PTGS2
87	R848	GO:0045429	positive regulation of nitric oxide biosynthetic process	biological_process	0.0001319322763372	0.0181107033881175	6	391	0.0153452685421994	IL1B, IFNG, PTX3, PTGS2, EDN1, TNF
88	R848	GO:0002224	toll-like receptor signaling pathway	biological_process	0.0001369108617339	0.0183764801082915	5	391	0.0127877237851662	NFKBIZ, TLR7, UNC93B1, TLR3, TLR9
89	R848	GO:0001774	microglial cell activation	biological_process	0.0001369108617339	0.0183764801082915	5	391	0.0127877237851662	TLR3, IFNG, TNF, C5AR1, TLR9
90	R848	GO:0042102	positive regulation of T cell proliferation	biological_process	0.0001677171505798	0.0222639909780689	7	391	0.0179028132992327	IL1B, TNFRSF13C, CD274, IL12B, CD70, IL6, TFRC
92	R848	GO:2000660	negative regulation of interleukin-1-mediated signaling pathway	biological_process	0.0002239268781846	0.0290864160050578	3	391	0.0076726342710997	IL6, IL1R2, IL1RN
91	R848	GO:0002067	glandular epithelial cell differentiation	biological_process	0.0002239268781846	0.0290864160050578	3	391	0.0076726342710997	EXT1, IL31RA, YAP1
93	R848	GO:0034142	toll-like receptor 4 signaling pathway	biological_process	0.0002306454518769	0.0296403942412023	5	391	0.0127877237851662	CD14, SCIMP, OAS1, NMI, TNIP3
94	R848	GO:0048143	astrocyte activation	biological_process	0.0002493758209008	0.0310562877987906	4	391	0.0102301790281329	C5AR1, IL1B, IFNG, TNF
95	R848	GO:0043011	myeloid dendritic cell differentiation	biological_process	0.0002493758209008	0.0310562877987906	4	391	0.0102301790281329	IRF4, BATF, BATF3, CSF2
96	R848	GO:0071360	cellular response to exogenous dsRNA	biological_process	0.0002493758209008	0.0310562877987906	4	391	0.0102301790281329	TLR3, RIGI, IFIT1, IFIH1
97	R848	GO:0097421	liver regeneration	biological_process	0.0002707544965242	0.0333746358980952	5	391	0.0127877237851662	IL10, PNPT1, IL6, TNF, SULF2
98	R848	GO:0070269	pyroptotic inflammatory response	biological_process	0.0003159420513986	0.0385513129383407	5	391	0.0127877237851662	ZBP1, TRIM21, NLRP3, NLRC4, GZMB
109	R848	GO:0060302	negative regulation of cytokine activity	biological_process	0.0003588357907039	0.0394066941063946	2	391	0.0051150895140664	NOG, IL10
108	R848	GO:0032834	positive regulation of CD4-positive, CD25-positive, alpha-beta regulatory T cell differentiation involved in immune response	biological_process	0.0003588357907039	0.0394066941063946	2	391	0.0051150895140664	IFNG, LGALS9
107	R848	GO:0034344	regulation of type III interferon production	biological_process	0.0003588357907039	0.0394066941063946	2	391	0.0051150895140664	RIGI, IFIH1
106	R848	GO:0060557	positive regulation of vitamin D biosynthetic process	biological_process	0.0003588357907039	0.0394066941063946	2	391	0.0051150895140664	IFNG, TNF
105	R848	GO:0002876	positive regulation of chronic inflammatory response to antigenic stimulus	biological_process	0.0003588357907039	0.0394066941063946	2	391	0.0051150895140664	LTA, TNF
104	R848	GO:0001821	histamine secretion	biological_process	0.0003588357907039	0.0394066941063946	2	391	0.0051150895140664	EDN1, CSF2
103	R848	GO:0002439	chronic inflammatory response to antigenic stimulus	biological_process	0.0003588357907039	0.0394066941063946	2	391	0.0051150895140664	IL10, TNF
102	R848	GO:0097527	necroptotic signaling pathway	biological_process	0.0003532434007518	0.0394066941063946	3	391	0.0076726342710997	TLR3, FAS, TNF
101	R848	GO:0002237	response to molecule of bacterial origin	biological_process	0.0003532434007518	0.0394066941063946	3	391	0.0076726342710997	CXCL2, IL10, CXCL8
100	R848	GO:1903980	positive regulation of microglial cell activation	biological_process	0.0003532434007518	0.0394066941063946	3	391	0.0076726342710997	STAP1, CCL3, LRRK2
99	R848	GO:0007204	positive regulation of cytosolic calcium ion concentration	biological_process	0.00034611020835	0.0394066941063946	10	391	0.0255754475703324	C5AR2, CXCR5, TBXA2R, CACNA1A, P2RY1, EDN1, CD38, FPR3, C5AR1, CMKLR1
110	R848	GO:0043122	regulation of canonical NF-kappaB signal transduction	biological_process	0.0003666164940134	0.0398984436728142	5	391	0.0127877237851662	IL1B, NLRP12, TRAF1, TRAF4, TNF
111	R848	GO:0006968	cellular defense response	biological_process	0.000392427136517	0.042132030467472	6	391	0.0153452685421994	MNDA, PRF1, LGALS3BP, CLEC5A, CD300C, C5AR1
112	R848	GO:0002753	cytoplasmic pattern recognition receptor signaling pathway	biological_process	0.0003941158479159	0.042132030467472	4	391	0.0102301790281329	IRF7, RIGI, DHX58, IFIH1
113	R848	GO:0035633	maintenance of blood-brain barrier	biological_process	0.0004231990693815	0.0448442522642954	5	391	0.0127877237851662	TJP2, PTGS2, MFSD2A, IL6, PECAM1
114	R848	GO:0033209	tumor necrosis factor-mediated signaling pathway	biological_process	0.0004366128187107	0.0455251461416393	6	391	0.0153452685421994	TNFRSF13C, FAS, CD70, TNFRSF18, TRAF1, TNF
115	R848	GO:0001666	response to hypoxia	biological_process	0.0004371619993733	0.0455251461416393	11	391	0.0281329923273657	IL1A, MMP14, PLEKHN1, ENG, LIF, LTA, TNF, CHRNB2, CD38, PML, TFRC
118	R848	GO:0060252	positive regulation of glial cell proliferation	biological_process	0.0004853125228226	0.0485319767799211	4	391	0.0102301790281329	LTA, IL1B, TNF, IL6
119	R848	GO:0010744	positive regulation of macrophage derived foam cell differentiation	biological_process	0.0004853125228226	0.0485319767799211	4	391	0.0102301790281329	IL1B, TNF, CSF2, IL18
116	R848	GO:0045893	positive regulation of DNA-templated transcription	biological_process	0.0004803804716965	0.0485319767799211	27	391	0.0690537084398976	FZD1, MYC, IL10, HHEX, IL31RA, GDF7, INHBA, PIM1, YAP1, CD38, MITF, CD274, IRF4, TRIM21, IRF7, PARP9, DTX3L, TNF, PPARG, SOX8, IL1B, LYL1, TRIM14, TRIM22, IL6, TRIM5, PML
117	R848	GO:0048245	eosinophil chemotaxis	biological_process	0.0004853125228226	0.0485319767799211	4	391	0.0102301790281329	CCL24, CCL8, CCL3, CCL4
120	R848	GO:0002218	activation of innate immune response	biological_process	0.0004861232773485	0.0485319767799211	5	391	0.0127877237851662	IFI16, ZBP1, MNDA, TRIM5, NLRC4
0	Pam3	GO:0006954	inflammatory response	biological_process	3.6203487928052966e-21	4.3733813417087985e-17	26	108	0.2407407407407407	ADORA2A, CSF1R, IL36RN, CD14, CXCL10, PTX3, FPR3, TNIP3, C5AR2, CCL3, CCR1, CCL4, CCL8, TNF, TNFAIP6, CCL20, IL1A, IL1B, CXCL1, CXCL2, CXCL3, IL36G, CCL3L3, IL6, NLRC4, CXCL8
1	Pam3	GO:0006955	immune response	biological_process	1.1222280892660635e-16	6.778257659167025e-13	21	108	0.1944444444444444	SLAMF8, IL36RN, CSF2, CSF3, FCGR1A, IL1R2, PECAM1, CCR1, CCL4, TNF, CCL20, IL1A, IL1B, CXCL1, CXCL2, CXCL3, PRG4, IL36G, TNFSF15, ITGB8, IL19
2	Pam3	GO:0030335	positive regulation of cell migration	biological_process	4.953589780260992e-13	1.9946454848517597e-09	16	108	0.1481481481481481	IL1B, MMP14, F3, CCL3, CCR1, CCL4, SYNPO2, FLT1, CCL3L3, CCL8, EDN1, PECAM1, GPNMB, TNFAIP6, CSF1R, CSF2
3	Pam3	GO:0007267	cell-cell signaling	biological_process	1.2168251686125362e-12	3.674812009209859e-09	15	108	0.1388888888888889	IL1B, ADORA2A, INHBA, CXCL10, CCL3, IL36G, CCR1, CCL4, GJB2, CCL8, EDN1, GPNMB, TNFAIP6, CCL20, MERTK
4	Pam3	GO:0071222	cellular response to lipopolysaccharide	biological_process	6.701446890593476e-12	1.3602148732552604e-08	13	108	0.1203703703703703	CSF3, CD14, IL1A, IL1B, CXCL10, IL36G, PTGS2, IL6, TNF, CXCL8, TNIP3, IL36RN, CSF2
5	Pam3	GO:0019221	cytokine-mediated signaling pathway	biological_process	6.756034138685069e-12	1.3602148732552604e-08	12	108	0.1111111111111111	CSF3, IL1A, IL1B, EBI3, INHBA, F3, IL1R2, IL36G, CCR1, IL6, IL31RA, CSF1R
6	Pam3	GO:0006935	chemotaxis	biological_process	2.4109990640799484e-11	4.1606955277265395e-08	11	108	0.1018518518518518	C5AR2, CXCL1, CXCL2, CXCL10, CCL3, CCR1, CCL8, FPR3, CXCL8, PLD1, CCL20
7	Pam3	GO:0061844	antimicrobial humoral immune response mediated by antimicrobial peptide	biological_process	1.0113145584938575e-09	1.5270849833257248e-06	10	108	0.0925925925925925	CXCL1, CXCL2, CXCL3, CXCL10, CCL3, CCL3L3, CCL4, CCL8, CXCL8, CCL20
8	Pam3	GO:0010628	positive regulation of gene expression	biological_process	5.4550009166532383e-08	7.321823452574568e-05	14	108	0.1296296296296296	IL1A, IL1B, INHBA, F3, CCL3, YAP1, ITGB8, C1QTNF1, IL6, TNF, ALDH1A2, CXCL8, CSF2, FN1
9	Pam3	GO:0051897	positive regulation of phosphatidylinositol 3-kinase/protein kinase B signal transduction	biological_process	7.16316252153683e-08	8.65310032601649e-05	10	108	0.0925925925925925	CSF3, IL1B, CCL3, C1QTNF1, FLT1, TNF, PECAM1, CSF1R, MERTK, FN1
10	Pam3	GO:0007166	cell surface receptor signaling pathway	biological_process	1.0425265122616909e-07	0.0001144883660738	11	108	0.1018518518518518	FCGR1A, CD14, INHBA, IL1R2, CXCL10, CCR1, TNFSF15, EDN1, CD101, PECAM1, MERTK
11	Pam3	GO:0008285	negative regulation of cell population proliferation	biological_process	1.2845708793720934e-07	0.0001293134685234	13	108	0.1203703703703703	IL1A, IL1B, ADORA2A, INHBA, E2F7, CXCL1, CCL3L3, PTGS2, IL6, ALDH1A2, CXCL8, GPNMB, CSF1R
13	Pam3	GO:0031640	killing of cells of another organism	biological_process	5.017547173105111e-07	0.0004329426417936	7	108	0.0648148148148148	CXCL1, CXCL2, CXCL3, CXCL10, CCL8, CXCL8, CCL20
12	Pam3	GO:0007165	signal transduction	biological_process	4.929739410740434e-07	0.0004329426417936	21	108	0.1944444444444444	NLRP12, CSF1R, IL36RN, KREMEN1, FCGR1A, CXCL10, FPR3, PECAM1, CCL4, CCL8, GPNMB, TNFAIP6, GPRC5A, CCL20, IL1B, CXCL1, CXCL2, CXCL3, TNFSF15, CXCL8, IL19
14	Pam3	GO:0070098	chemokine-mediated signaling pathway	biological_process	5.83027852143902e-07	0.0004695317635932	6	108	0.0555555555555555	CXCL10, CCL3, CCR1, CCL4, CCL3L3, CCL8
15	Pam3	GO:0070374	positive regulation of ERK1 and ERK2 cascade	biological_process	7.729595232809723e-07	0.0005835844400771	9	108	0.0833333333333333	IL1A, IL1B, ADORA2A, INHBA, CCL3, CCR1, TNF, GPNMB, CSF1R
16	Pam3	GO:0031622	positive regulation of fever generation	biological_process	1.3877207041801885e-06	0.0009860980062645	3	108	0.0277777777777777	IL1B, TNF, PTGS2
17	Pam3	GO:0045429	positive regulation of nitric oxide biosynthetic process	biological_process	2.6207472832928496e-06	0.0017578575594905	5	108	0.0462962962962962	IL1B, PTX3, PTGS2, EDN1, TNF
18	Pam3	GO:0010573	vascular endothelial growth factor production	biological_process	2.7648421879404925e-06	0.0017578575594905	3	108	0.0277777777777777	IL1B, TNF, IL6
19	Pam3	GO:0010744	positive regulation of macrophage derived foam cell differentiation	biological_process	3.235268712754913e-06	0.0019541023025039	4	108	0.037037037037037	MSR1, IL1B, TNF, CSF2
20	Pam3	GO:0060326	cell chemotaxis	biological_process	5.24430636306155e-06	0.0030167248031325	6	108	0.0555555555555555	CXCL1, CXCL2, CCL3, CCR1, CCL3L3, CCL20
21	Pam3	GO:0150078	positive regulation of neuroinflammatory response	biological_process	7.682561300249475e-06	0.0042184245685006	3	108	0.0277777777777777	IL1B, TNF, IL6
22	Pam3	GO:0002548	monocyte chemotaxis	biological_process	8.278362147307457e-06	0.0043479397712814	4	108	0.037037037037037	FLT1, CCL3, IL6, CCR1
23	Pam3	GO:0030593	neutrophil chemotaxis	biological_process	9.268768445507566e-06	0.0046652801175721	5	108	0.0462962962962962	IL1B, CXCL3, CXCL10, CCL3, CXCL8
24	Pam3	GO:0032731	positive regulation of interleukin-1 beta production	biological_process	1.561254715948072e-05	0.007543982787461	5	108	0.0462962962962962	CCL3, NLRP12, IL6, NLRC4, TNF
25	Pam3	GO:0045840	positive regulation of mitotic nuclear division	biological_process	1.7576274773735665e-05	0.0081662076641048	4	108	0.037037037037037	IL1A, IL1B, EDN1, TNF
26	Pam3	GO:0010575	positive regulation of vascular endothelial growth factor production	biological_process	2.009898334225291e-05	0.008992434028682	4	108	0.037037037037037	IL1A, IL1B, IL6, PTGS2
27	Pam3	GO:0032308	positive regulation of prostaglandin secretion	biological_process	2.2377994276113017e-05	0.0096334936641062	3	108	0.0277777777777777	IL1A, IL1B, EDN1
28	Pam3	GO:0032757	positive regulation of interleukin-8 production	biological_process	2.312676459098357e-05	0.0096334936641062	5	108	0.0462962962962962	CD14, IL1B, F3, IL6, TNF
29	Pam3	GO:0001821	histamine secretion	biological_process	2.719330052708081e-05	0.0109498356789045	2	108	0.0185185185185185	EDN1, CSF2
30	Pam3	GO:0019722	calcium-mediated signaling	biological_process	2.883255442989275e-05	0.0110485678414658	6	108	0.0555555555555555	CCL3, CCR1, EDN1, TNF, CXCL8, CCL20
31	Pam3	GO:0035633	maintenance of blood-brain barrier	biological_process	2.926772938136658e-05	0.0110485678414658	4	108	0.037037037037037	MFSD2A, PTGS2, IL6, PECAM1
32	Pam3	GO:2001240	negative regulation of extrinsic apoptotic signaling pathway in absence of ligand	biological_process	3.687641321442788e-05	0.0134990021706148	4	108	0.037037037037037	IL1A, IL1B, TNF, CSF2
33	Pam3	GO:0006885	regulation of pH	biological_process	3.8493246415018936e-05	0.0136764240203949	3	108	0.0277777777777777	EDN1, RHCG, PDK4
34	Pam3	GO:0010629	negative regulation of gene expression	biological_process	4.0007249817681066e-05	0.0138082165085024	8	108	0.074074074074074	MSR1, CCL3, YAP1, CCR1, ITGB8, EDN1, TNF, CXCL8
35	Pam3	GO:0008284	positive regulation of cell population proliferation	biological_process	4.482127837378016e-05	0.015040028965424	11	108	0.1018518518518518	CSF3, IL1B, CXCL10, FLT1, EDN1, IL6, IL31RA, ALDH1A2, CSF1R, CSF2, FN1
36	Pam3	GO:0048566	embryonic digestive tract development	biological_process	7.451285656558836e-05	0.0240882405705469	3	108	0.0277777777777777	CXCL8, TNF, ALDH1A2
37	Pam3	GO:0043410	positive regulation of MAPK cascade	biological_process	7.577426669542915e-05	0.0240882405705469	7	108	0.0648148148148148	IL1B, C1QTNF1, EDN1, FLT1, TNF, IL6, PECAM1
39	Pam3	GO:0001660	fever generation	biological_process	8.13002246923014e-05	0.024552667857075	2	108	0.0185185185185185	IL1A, IL1B
38	Pam3	GO:0060559	positive regulation of calcidiol 1-monooxygenase activity	biological_process	8.13002246923014e-05	0.024552667857075	2	108	0.0185185185185185	IL1B, TNF
40	Pam3	GO:0048143	astrocyte activation	biological_process	9.013519261439522e-05	0.0265569055312657	3	108	0.0277777777777777	IL1B, TNF, ADORA2A
41	Pam3	GO:0045766	positive regulation of angiogenesis	biological_process	9.934536207365574e-05	0.0285736184249943	6	108	0.0555555555555555	IL1A, IL1B, F3, ITGB8, FLT1, CXCL8
42	Pam3	GO:0030224	monocyte differentiation	biological_process	0.000107750252507	0.0302703034949909	3	108	0.0277777777777777	CSF1R, IL31RA, CSF2
43	Pam3	GO:0032715	negative regulation of interleukin-6 production	biological_process	0.0001160698008856	0.0318664362431613	4	108	0.037037037037037	C5AR2, TNF, IL36RN, NLRP12
44	Pam3	GO:0048245	eosinophil chemotaxis	biological_process	0.0001493892719767	0.0392309218582448	3	108	0.0277777777777777	CCL8, CCL3, CCL4
45	Pam3	GO:0060252	positive regulation of glial cell proliferation	biological_process	0.0001493892719767	0.0392309218582448	3	108	0.0277777777777777	IL1B, TNF, IL6
46	Pam3	GO:0001550	ovarian cumulus expansion	biological_process	0.0001620432326681	0.0399486173598194	2	108	0.0185185185185185	TNFAIP6, PTX3
47	Pam3	GO:0010641	positive regulation of platelet-derived growth factor receptor signaling pathway	biological_process	0.0001620432326681	0.0399486173598194	2	108	0.0185185185185185	F3, IL1B
48	Pam3	GO:0090024	negative regulation of neutrophil chemotaxis	biological_process	0.0001620432326681	0.0399486173598194	2	108	0.0185185185185185	TNFAIP6, C5AR2
49	Pam3	GO:0048661	positive regulation of smooth muscle cell proliferation	biological_process	0.0001711983499179	0.0413615213401866	4	108	0.037037037037037	IL6, EDN1, TNF, PTGS2
51	Pam3	GO:0030198	extracellular matrix organization	biological_process	0.000191688811103	0.0445307853485656	6	108	0.0555555555555555	MMP14, TGFBI, PTX3, TNF, MMP1, MMP10
50	Pam3	GO:0050729	positive regulation of inflammatory response	biological_process	0.0001910227001801	0.0445307853485656	5	108	0.0462962962962962	IL1B, CCL3, NLRP12, NLRC4, TNF
52	Pam3	GO:0007259	cell surface receptor signaling pathway via JAK-STAT	biological_process	0.0002121610476106	0.0483567067006994	4	108	0.037037037037037	IL6, TNF, IL31RA, CSF2
