## Supplementary_Table_3 for "Identifying pyrogenic contaminants using transcriptomic profiling of monocyte activation test with machine learning"

Gene	Count	Differentially Expressed
IFI30	1000	True
CCR1	1000	True
ENG	1000	True
CXCL8	1000	True
PECAM1	1000	True
F3	1000	True
TNFAIP6	1000	True
IL6	1000	True
CSF1R	1000	True
TGFBI	1000	True
IL1A	1000	True
CXCL2	1000	True
PELI1	1000	False
PPP1R15A	1000	False
INHBA	1000	True
LILRB2	1000	True
C5AR1	1000	True
RIN2	1000	True
CTSB	1000	True
CD14	1000	True
PTGS2	1000	True
CD86	999	True
ACOD1	999	True
KLF6	998	False
AQP9	997	False
H3-3B	997	False
TNFSF8	997	False
KANK1	997	True
KCTD12	997	True
MMP14	997	True
IL1B	997	True
WARS1	996	False
MPP1	996	True
CYBB	996	False
HSPA8	995	False
CCL3	995	True
CD300E	993	False
CTSD	993	True
ACSL1	993	False
VCAN	992	True
CCL20	992	True
CCL3L3	992	True
ADA	990	False
ANPEP	986	True
TNIP3	982	True
SLC39A8	982	False
ZFP36	980	False
NFKBIZ	974	True
ARRB2	973	False
SELL	972	False
SLC43A2	971	True
SQSTM1	971	False
IL1RN	968	False
PAPOLA	967	False
HAVCR2	966	False
TNFSF15	966	True
LITAF	966	False
IER3	965	False
PSAP	965	False
LIMS1	964	False
TLR2	964	False
TNF	962	True
CCL4L2	962	True
PLEK	960	False
LMNA	959	False
FOSL2	957	False
CXCL3	956	True
NFKB1	955	False
GLUL	955	False
CD53	952	False
PFKFB3	952	False
NFKBIA	952	False
MIR3945HG	950	True
DHX9	947	False
IRF1	945	False
SNX9	943	False
GBP1	942	False
SRSF6	942	False
HMGA1	941	False
SLC37A2	940	True
NCF2	940	False
ATP6V1B2	935	False
TNFAIP2	932	False
TNS1	930	True
MARCKSL1	928	False
GRN	927	False
PIK3AP1	925	False
MAFB	919	False
SERPINB2	918	True
CCL2	918	True
CCL4	916	True
HPSE	909	True
GCH1	905	False
DDX21	892	False
EMILIN2	888	False
TXNIP	887	False
FGL2	886	False
DUSP6	885	False
KYNU	883	False
CD274	883	False
ACTG1	879	False
TPM4	876	False
CD44	873	False
CSF3	870	True
SOD2	865	False
STK38L	861	False
OASL	861	True
GBP5	860	False
SLAMF7	858	False
NCKAP1L	854	False
NLRP3	853	False
PLAUR	850	False
PLXNB2	848	True
ZYX	845	False
ARL4C	843	False
TTYH3	841	True
MPEG1	838	False
GBP4	836	False
FPR3	835	True
SOCS3	834	False
LILRB1	831	False
MYC	831	False
MGAT1	829	False
FLNB	823	False
DSE	823	False
PLEKHO2	820	False
MAP7D1	820	False
TRAF1	818	False
TSC22D3	815	False
HLA-DPA1	806	False
SEMA6B	803	True
H1-0	803	False
CTNNB1	798	False
CXCL10	795	True
OLR1	788	False
MIR155HG	787	True
TM9SF3	782	False
IRAK1	776	False
CSF2RB	772	False
IL2RA	766	True
RXRA	761	False
CCT7	757	False
PTX3	750	True
DENND5A	747	False
FPR1	745	True
LAPTM5	743	False
SERBP1	743	False
BATF	739	True
TP53BP2	739	False
BAZ1A	739	False
WTAP	735	False
ATP2A2	729	False
GPCPD1	727	False
ABLIM1	726	False
CXCL16	724	False
CXCL1	724	True
JUNB	722	False
PTBP1	722	False
RNF144B	715	False
TNFRSF1B	711	False
MAT2A	707	False
ASAH1	700	False
CD74	699	False
ASXL1	697	False
CTSS	697	False
TAF4B	696	True
LAP3	692	False
PIM1	685	False
TYMP	683	False
ITK	680	False
CSDE1	679	False
SPOCK2	678	False
HSP90AB1	668	False
EHD1	667	False
VEGFA	663	False
TNFAIP8	662	False
HK1	660	False
EIF1	657	False
PIM2	655	False
QSOX1	641	False
ZFP36L1	639	False
LYZ	637	False
MXD1	637	False
EIF4B	620	False
CALM1	618	False
CD68	617	False
TAP1	607	False
STAT4	605	False
BHLHE40	602	False
PTPN6	601	False
EREG	601	False
ZMIZ1	596	False
ACTB	588	False
ABTB2	587	False
MITA1	585	True
CCR7	584	False
MYO1F	576	False
CYP1B1	575	False
RAD21	571	False
KPNB1	567	False
EIF4G1	565	False
ZEB2	565	False
ZBTB32	563	False
EZR	558	False
GNG2	551	False
LYN	550	False
EEIG1	547	False
HMGB1	546	False
LRP1	545	True
PSMD2	541	False
ENO1	541	False
ITGB8	540	True
NCL	539	False
FNDC3A	530	False
VASP	526	False
SLC11A1	522	True
IFIT2	521	True
OS9	517	False
DDIT4	514	False
IKZF1	510	False
FLT1	510	True
DNAJA1	488	False
IL7R	488	False
IRAK2	475	False
CORO1C	474	False
TSPYL2	471	False
LSP1	448	False
KTN1	444	False
PITPNA	444	False
HLA-DPB1	439	False
IL10	436	False
MYD88	432	False
RUNX3	432	False
LRRFIP1	430	False
C3AR1	425	False
VCP	422	False
ZC3HAV1	421	False
H1-10	421	False
ATP2B1	421	False
LASP1	419	False
ANXA2	418	False
GBP2	417	False
XRCC6	415	False
IFIT3	410	True
SLC3A2	410	False
GIMAP4	408	False
DOCK10	406	False
CXCL11	406	True
BCL2A1	405	False
MAP3K20	402	True
ARFGAP3	395	False
CAPN2	394	False
APOBEC3A	392	False
NIBAN2	389	True
GRB2	383	False
STAT2	379	False
APOL6	374	False
SEPTIN9	370	False
PPIF	362	False
DBNL	361	False
LHFPL2	350	False
ITGAX	350	False
FYN	350	False
NBEAL2	350	False
BASP1	348	False
NOLC1	346	False
JUN	341	False
IFI16	338	False
COTL1	338	False
IRF4	336	False
XRCC5	334	False
NAMPT	333	False
GPX1	331	False
LDHA	330	False
CPD	329	False
PIK3R1	329	False
RAB7A	329	False
TYROBP	325	True
SRSF3	324	False
BIRC2	322	False
SLC16A3	322	False
OGDH	322	False
UBE2L6	318	False
U2AF2	315	False
SLC2A3	314	False
ARAP2	314	False
SRPRA	313	False
SAT1	313	False
MIAT	311	False
SLC6A6	310	False
TXNRD1	309	False
TNFRSF1A	308	False
APOBR	306	True
ILF3	303	False
FNIP2	298	False
SET	295	False
INPP5D	291	False
TREM1	290	False
CNDP2	289	False
GIMAP7	286	False
RHOA	279	False
CTSL	279	False
SERPINA1	278	False
FCN1	277	False
PARP9	276	False
ITGB2	271	False
SPI1	269	False
FKBP5	266	False
GAPDH	266	False
ICAM1	265	False
SERPINB1	264	False
CLEC5A	263	True
ITGB1	260	False
TIMP1	257	False
ARHGAP30	255	False
PMAIP1	251	False
TLE5	248	False
PNRC1	247	False
TNIP1	247	False
PCBP2	244	False
LCP2	243	False
SF3B2	241	False
CXCL5	240	False
SIRPA	239	False
ZNF207	239	False
EIF3B	236	False
NFKB2	236	False
YWHAZ	231	False
AHR	231	False
IFI44	228	True
IL2RB	226	False
MOB1A	225	False
JARID2	224	False
RTN4	222	False
APOL3	219	False
DHX15	219	False
CD83	218	False
LCP1	216	False
HLA-DRB1	216	False
CTNNA1	215	False
SAMHD1	213	False
ADAM10	213	False
APOL2	213	False
TRAFD1	209	False
UBA1	208	False
HCK	207	False
HMOX1	206	False
IL10RA	206	False
GABARAPL1	205	False
FLII	204	False
OAS1	204	True
CDKN1B	202	False
TMBIM1	202	False
PREX1	201	False
PTGER4	196	False
GNAI2	194	False
STAT3	191	False
SF3B1	189	False
NCOA4	189	False
CANX	189	False
ACTR2	188	False
SEMA4D	187	False
BLTP2	184	False
CREM	182	False
MCL1	180	False
TRIM21	180	False
HNRNPK	177	False
AP2M1	177	False
SMARCC2	175	False
RIGI	171	True
HNRNPC	170	False
CLEC2D	166	False
INSIG1	165	False
WIPF1	164	False
RAPGEF6	162	False
HIVEP2	161	False
LACTB	155	False
FAM107B	155	False
BTG2	153	False
MTPN	151	False
ANKFY1	149	False
ATP2A3	148	False
ELL2	148	False
TMC6	148	False
TJP2	147	False
THBD	147	True
CD63	147	False
TARS1	146	False
TDRD7	144	False
ACTN1	144	False
EPB41	144	False
PPP1R18	143	False
MARCKS	143	False
LAMP3	142	True
PARP14	142	False
BCL2	142	False
CD69	138	False
KCNJ2	138	False
CMPK2	135	True
DGKA	135	False
EWSR1	132	False
CFB	132	True
FAS	132	False
DIAPH1	132	False
FOXP1	129	False
MAP3K8	128	False
FTL	128	False
RAC2	128	False
IFIH1	128	True
SERPINB9	127	False
TGOLN2	127	False
PIK3IP1	126	False
SUN2	126	False
DTX3L	125	False
HMGB2	125	False
CCL7	124	True
MSL3	124	False
ISG15	123	True
RBM6	123	False
DMXL2	122	False
ST3GAL1	121	False
PALM2AKAP2	121	False
CFLAR	118	False
NXF1	117	False
PLEC	116	False
ARID5A	115	False
P4HB	114	False
TGFBR2	112	False
ETS2	112	False
MARS1	111	False
IFIT5	111	True
TNFSF10	110	True
FERMT3	110	False
FGR	109	False
MAP4K4	108	False
TAGAP	108	False
WASF2	108	False
ANKH	105	False
AZIN1	104	False
VIM	104	False
HDLBP	104	False
GRK2	104	False
STOM	104	False
OAS2	103	True
LPCAT1	102	False
NMI	102	False
CAPZB	101	False
CD5	100	False
SMAP2	98	False
KLF13	98	False
RAN	98	False
GPR171	97	False
ARPC5	97	False
CD93	96	True
OAZ1	95	False
ALCAM	95	False
SURF4	94	False
FSD1L	93	False
PTK2B	90	False
ARHGDIB	90	False
IFI35	89	True
PKM	89	False
HNRNPF	89	False
ISG20	86	True
OGA	85	False
EIF5A	85	False
WDR1	85	False
CERK	85	False
BCAR3	84	False
EPSTI1	83	True
ACIN1	83	False
OGFRL1	83	False
SARAF	83	False
JOSD1	83	False
PTPN1	82	False
ZC3H12A	82	False
ARHGAP9	81	False
DENND4A	80	False
DNAJC3	80	False
SORL1	79	False
GGA2	79	False
PCNX1	77	False
USP12	77	False
STK10	75	False
SLC7A7	75	True
IFITM1	74	True
STK24	73	False
ECE1	72	False
FRMD4B	72	False
HLA-DQA1	72	False
ZFP36L2	72	False
RBM5	72	False
IPCEF1	70	False
CNP	70	False
ATF5	70	False
TAP2	69	False
PDIA3	69	False
PML	69	True
CALR	69	False
MBNL1	69	False
IFNG	68	True
CDKN1A	67	False
CTDSP2	67	False
FYB1	67	False
JAK1	66	False
BST2	65	False
STAT1	65	False
SBNO2	65	False
EHD4	64	False
ABCA1	63	False
SEC62	63	False
ARPC1B	62	False
C15orf48	61	False
BCLAF1	61	False
CHD3	60	False
PLSCR1	60	False
NABP1	60	False
YBX1	59	False
DUSP5	59	False
IPO7	58	False
GIMAP6	58	False
TRPC4AP	57	False
CXCR4	57	False
ABR	57	False
DHX58	57	True
YWHAB	56	False
ACSL4	56	False
BIRC3	56	False
FNBP1	55	False
UBALD2	55	False
N4BP1	55	False
SLC7A11	55	False
TRIM5	55	False
TMBIM6	54	False
MORC3	54	False
RTCB	54	False
HERC5	53	True
DDX23	53	False
RNF10	53	False
RGS1	52	False
CYTIP	52	False
CD40	50	False
TRIP12	50	False
PFN1	49	False
STAT5A	49	False
PUM2	49	False
CDC42	49	False
LINC02605	48	True
ADAR	48	False
MORF4L1	48	False
MX1	47	True
GNA13	47	False
RTP4	47	True
ARHGEF1	47	False
PDCD4	46	False
FURIN	46	False
USP24	45	False
IFIT1	45	True
SP110	45	True
NONO	45	False
SRCAP	45	False
SASH3	44	False
HERC6	44	True
PIK3R5	44	False
LGALS9	43	False
ARL6IP1	43	False
RSAD2	43	True
EIF5B	42	False
CCND2	42	False
CIRBP	42	False
DRAM1	41	False
LRRC32	41	False
CNOT1	41	False
WDR26	41	False
MATR3	40	False
SAFB	40	False
SRSF11	40	False
TRAF4	39	False
CMTR1	39	False
STK38	38	False
PI4K2B	38	True
SFPQ	38	False
GZMB	38	False
ATF4	37	False
RBCK1	37	False
CXCR5	37	False
IFI44L	36	True
SP100	36	False
GADD45B	36	False
SLC38A2	36	False
GDI2	35	False
CAPZA1	35	False
BACH1	35	False
ADAM19	35	False
CCT5	35	False
AMPD3	35	False
MYO9B	34	False
OAS3	34	True
PPP6R1	33	False
SLFN12L	33	False
MDFIC	33	False
RNF19B	32	False
CASP4	32	False
TPM3	31	False
APLP2	31	False
USP34	31	False
CSNK1D	31	False
ARAP1	31	False
SON	31	False
STK40	30	False
TFRC	30	False
ATP13A3	30	False
ATP5F1B	29	False
TMEM123	29	False
NUB1	29	False
NT5C3A	29	True
ACADVL	29	False
DAZAP2	29	False
LUC7L3	29	False
FLNA	29	False
IL15RA	28	True
ZBP1	28	True
PNP	28	False
USP18	28	True
UBC	28	False
HLA-DRA	28	False
BAG1	27	False
PCBP1	27	False
VOPP1	27	False
NINJ1	27	False
SH3BGRL3	27	False
HSPA9	26	False
PTPRJ	26	False
HNRNPA1	26	False
TRIM22	26	True
PNPT1	26	True
IRF8	26	False
SGPP2	26	True
PLEKHA2	25	False
TNFRSF9	25	False
ARHGEF3	25	False
CORO1A	24	False
ARRDC2	24	False
MED13L	24	False
MSR1	24	True
XAF1	24	True
DNM2	24	False
ACTR3	24	False
CFL1	24	False
EIF2AK2	23	True
HIF1A	23	False
PRKAR1A	23	False
HAPLN3	23	False
TCIRG1	23	False
GAS7	23	False
CEMIP2	23	False
CSRNP1	22	False
SEC24C	22	False
HELZ2	22	True
IL36G	22	True
PARP10	22	False
IVNS1ABP	21	False
ARF6	21	False
CYLD	21	False
PAX5	21	False
THEMIS2	21	False
PRF1	21	False
LBH	20	False
LTA	20	False
CLTC	20	False
GLS	20	False
RASAL3	20	False
EHBP1L1	20	False
ANXA1	20	False
HLA-E	20	False
NCOR1	19	False
LAG3	19	True
MYCBP2	19	False
IRF7	19	True
FMNL1	19	False
CTSZ	19	False
EPB41L3	19	False
ESYT1	19	False
LOC105375913	19	False
CST3	18	False
XRN1	18	False
CDC42EP3	18	False
SLC25A3	18	False
MNDA	18	True
EIF4G2	18	False
COPA	18	False
RACK1	18	False
PSMB8	18	False
SESN3	18	False
DDX60	18	True
RAB29	17	False
LAIR1	17	False
SEPTIN7	17	False
MYL12A	17	False
APOL1	17	False
DUSP1	17	False
RAB5C	16	False
ARHGDIA	16	False
SMC1A	16	False
PCGF5	16	False
BZW1	16	False
CASP10	16	False
LY6E	16	True
SPATS2L	16	True
IFI6	15	True
DOCK8	15	False
PRNP	15	False
IGHM	15	False
CYBA	15	False
CLIC1	15	False
MTHFD2	15	False
BAG6	14	False
GBP3	14	False
FCMR	14	False
COBLL1	13	False
PEA15	13	False
ELK4	13	False
IDS	13	False
PIKFYVE	13	False
CLIP1	13	False
PDE4B	13	False
SAMD9L	13	True
TRIM14	13	False
TAB2	13	False
IL16	13	False
SPAG9	13	False
TGFB1	13	False
ID2	13	False
HSP90B1	12	False
DDX60L	12	False
AFF1	12	False
SDS	12	True
SEMA7A	12	False
LMNB1	12	False
HNRNPD	12	False
MX2	12	True
PGK1	12	False
SAMD9	12	True
NORAD	12	False
ATP1A1	12	False
SLA	12	False
ABCF1	12	False
CD47	12	False
NUP98	11	False
UBE2D3	11	False
FCRL3	11	False
CNBP	11	False
PITPNM1	11	False
RFTN1	11	False
ARHGAP25	10	False
ITPKB	10	False
NCOA7	10	False
BTN3A2	10	False
ITGA5	10	False
TMSB10	10	False
TNFAIP3	10	False
HSP90AA1	10	False
MCOLN2	10	False
ZNFX1	10	False
EMP1	10	False
UNC93B1	10	False
PBXIP1	10	False
C6orf62	10	False
RNF213	9	False
CLK1	9	False
CCNI	9	False
FGD2	9	False
HSH2D	9	True
RPS16	9	False
NLRC5	9	False
TRIM38	9	False
EML4	9	False
SP140	8	False
CD164	8	False
TRAC	8	False
CD6	8	False
OSBPL8	8	False
RASGRP2	8	False
MED13	8	False
ANXA11	8	False
NPM1	8	False
GPBP1	8	False
IST1	8	False
TOP1	8	False
SLC7A1	8	False
MOV10	8	False
HADHA	7	False
PACS1	7	False
NEXN	7	True
PPM1K	7	True
TPI1	7	False
SDCBP	7	False
PGAP1	7	False
SCAF11	7	False
TAGLN2	7	False
HNRNPR	7	False
LINC02416	7	False
HIVEP1	7	False
NLRP1	6	False
PRRC2C	6	False
CDV3	6	False
NAPA	6	False
SLC38A5	6	True
PAK2	6	False
WAS	6	False
IPO5	6	False
SERINC1	6	False
SKI	6	False
MMP1	6	True
EEF2	6	False
HCLS1	6	False
LFNG	6	False
HNRNPU	5	False
IRF9	5	False
LIMD2	5	False
TOP2B	5	False
LOC101926887	5	True
MLLT6	5	False
EIF5	5	False
EFHD2	5	False
PDS5A	5	False
WNK1	5	False
COX4I1	5	False
ECPAS	5	False
ZNF107	5	False
DNAJC5	5	False
SETX	5	False
ARHGAP45	5	False
BTG1	5	False
NR3C1	5	False
DHX38	5	False
ITGAL	5	False
RASSF5	5	False
SLC25A6	5	False
LDHB	5	False
WAC	5	False
PIK3CD	4	False
EIF4H	4	False
MYO1G	4	False
ARPC2	4	False
IRF5	4	False
OPTN	4	False
SIPA1L1	4	False
SAFB2	4	False
CIITA	4	False
ORAI2	4	False
SLC12A6	4	False
GNB2	4	False
SRC	4	False
GPR183	4	False
PPP4R3A	4	False
SLFN5	4	False
XBP1	4	False
ZNF267	4	False
PFKL	4	False
SRRM2	4	False
ADAM8	4	False
ABHD17A	4	False
PARP12	4	False
S100A11	3	False
PTPRC	3	False
SLC7A5	3	False
STAT6	3	False
FNDC3B	3	False
DYNLT1	3	False
EEIG2	3	False
MSN	3	False
CHMP5	3	False
TMSB4X	3	False
SHFL	3	False
RIPOR2	3	False
SF1	3	False
TTC3	3	False
EIF3L	3	False
P2RX7	3	False
PRPF4B	3	False
APOBEC3G	3	False
NIBAN1	3	False
HNRNPA2B1	3	False
TRANK1	3	False
B4GALT5	3	False
SNRNP200	3	False
JAK3	3	False
BCL2L14	3	False
KMT2D	3	False
MBP	3	False
ZZEF1	3	False
BICDL1	2	False
PTP4A2	2	False
CCSER2	2	False
PSMB9	2	False
YEATS2	2	False
ZCCHC2	2	False
TLN1	2	False
CHD8	2	False
CYFIP2	2	False
GIGYF1	2	False
EIF3A	2	False
EIF2S2	2	False
GPR155	2	False
ACTN4	2	False
PLEKHG1	2	False
OGFR	2	False
RPN1	2	False
MTCH1	2	False
SLTM	2	False
RIPK1	2	False
NIPBL	2	False
MS4A7	2	False
RIF1	2	False
DUSP16	2	False
TIA1	2	False
AKAP17A	2	False
GNAS	2	False
JMJD1C	1	False
CDC42SE1	1	False
STK4	1	False
IGSF3	1	False
CAP1	1	False
OTUD4	1	False
RAPGEF1	1	False
MAN2B1	1	False
SRSF2	1	False
IGF2R	1	False
SIGLEC1	1	False
BIRC6	1	False
PNISR	1	False
VASH1	1	False
NCOA3	1	False
CHD2	1	False
CBL	1	False
ELK3	1	False
NUMB	1	False
PAFAH1B1	1	False
SRSF5	1	False
ETS1	1	False
PRKD2	1	False
GCN1	1	False
ASH1L	1	False
ROCK1	1	False
UBXN4	1	False
CHMP4B	1	False
TARDBP	1	False
ARF1	1	False
UBR4	1	False
STXBP2	1	False
