## Supplementary_Table_5 for "Identifying pyrogenic contaminants using transcriptomic profiling of monocyte activation test with machine learning"

Concentration_LPS_(eq_mL)	OD630nm_LPS_Replicate1	OD630nm_LPS_Replicate2	OD630nm_Fla-PA_Replicate1	OD630nm_Fla-PA_Replicate2
20.48	1.6	1.79
20			0.72	0.68
10.24	1.59	1.69
5.12	1.21	1.24
2.56	1.01	1.04
1.28	0.85	0.88
0.64	0.51	0.63
0.32	0.49	0.47
0.16	0.29	0.43
0	0.25	0.25
