## Supplementary_Table_6 for "Identifying pyrogenic contaminants using transcriptomic profiling of monocyte activation test with machine learning"

Concentration_Pam3_(ng_mL)	OD630nm_Pam3_Replicate1	OD630nm_Pam3_Replicate2	OD630nm_Fla-PA_Replicate1	OD630nm_Fla-PA_Replicate2
20			0.83	0.88
10	1.87	1.61
5	1.45	1.29
2.5	1.07	1.22
1.3	0.96	0.98
0.6	0.8	0.97
0.3	0.64	0.67
0.2	0.69	0.53
0.1	0.45	0.41
0	0.32	0.32
